# SpheroidAnalyseR – an online platform for analysing data from 3D spheroids or organoids grown in 96-well plates

**DOI:** 10.1101/2022.02.18.481039

**Authors:** Rhiannon Barrow, Joseph N Wilkinson, Yichen He, Martin Callaghan, Anke Brüning-Richardson, Mark Dunning, Lucy F Stead

## Abstract

Spheroids and organoids are increasingly popular three-dimensional (3D) cell culture models. Spheroid models are more physiologically relevant to a tumour compared to two-dimensional (2D) cultures and organoids are a simplified version of an organ with similar composition. Both can be used in cell migration studies, disease modelling and drug discovery. A drawback of these models is, however, the lack of appropriate analytical tools for high throughput imaging and analysis over a time course. To address this, we have developed an R Shiny app called SpheroidAnalyseR: a simple, fast, effective open-source app that allows the analysis of spheroid or organoid size data generated in a 96-well format. SpheroidAnalyseR processes and analyses datasets of image measurements that can be obtained via a bespoke software, described herein, that automates spheroid imaging and quantification using the Nikon A1R Confocal Laser Scanning Microscope. However, templates are provided to enable users to input spheroid image measurements obtained by user-preferred methods. SpheroidAnalyseR facilitates outlier identification and removal followed by graphical visualisation of spheroid measurements across multiple predefined parameters such as time, cell-type and treatment(s). Spheroid imaging and analysis can, thus, be reduced from hours to minutes, removing the requirement for substantial manual data manipulation in a spreadsheet application. The combination of spheroid generation in 96-well ultra-low attachment microplates, imaging using our bespoke software, and analysis using SpheroidAnalyseR toolkit allows high throughput, longitudinal quantification of 3D spheroid growth whilst minimising user input and significantly improving the efficiency and reproducibility of data analysis. Our bespoke imaging software is available from https://github.com/GliomaGenomics. SpheroidAnalyseR is available at https://spheroidanalyser7.azurewebsites.net, and the source code found at https://github.com/GliomaGenomics.

Graphical abstract - SpheroidAnalyseR main steps.
A summary of the process followed within the SpheroidAnalyseR app. Dotted boxes are the steps required to produce the input data for SpheroidAnalyseR. Solid boxes show the 5 main steps of SpheroidAnalyseR: Data input, Preview, Outlier removal, Merging and Plotting.
