## Supplementary material for "SpheroidAnalyseR – an online platform for analysing data from 3D spheroids or organoids grown in 96-well plates": Treatment file example

Index	Treatment.Label	Time_of_treatment	Cell_line	Passage_No	Radiation_dosage	Drug_1	Drug_2	Drug_n	Conc_1	Conc_2	Conc_n
1	A172_100TMZ	01/31/2020 10:28	A172	12	0	TMZ	100	Taurine	10	<Add_concentration_cols_if_necessary>	<Add_concentration_cols_if_necessary>
2	A172_50TMZ	01/31/2020 10:28	A172	12	0	TMZ	50	Taurine	10	<Add_concentration_cols_if_necessary>	<Add_concentration_cols_if_necessary>
3	A172_30_TMZ	01/31/2020 10:28	A172	12	0	TMZ	30	Taurine	10	<Add_concentration_cols_if_necessary>	<Add_concentration_cols_if_necessary>
4	A172_10TMZ	01/31/2020 10:28	A172	12	0	TMZ	10	Taurine	10	<Add_concentration_cols_if_necessary>	<Add_concentration_cols_if_necessary>
5	A172_3TMZ	01/31/2020 10:28	A172	12	0	TMZ	3	Taurine	10	<Add_concentration_cols_if_necessary>	<Add_concentration_cols_if_necessary>
6	A172_noTMZ	01/31/2020 10:28	A172	12	0	TMZ	0	Taurine	10	<Add_concentration_cols_if_necessary>	<Add_concentration_cols_if_necessary>
